# Genetics of adaptation of the ascomycetous fungus *Podospora anserina* to submerged cultivation

**DOI:** 10.1101/488486

**Authors:** Olga A. Kudryavtseva, Ksenia R. Safina, Olga A. Vakhrusheva, Maria D. Logacheva, Aleksey A. Penin, Tatiana V. Neretina, Viktoria N. Moskalenko, Elena S. Glagoleva, Georgii A. Bazykin, Alexey S. Kondrashov

## Abstract

*Podospora anserina* is a model ascomycetous fungus which shows pronounced phenotypic senescence when grown on solid medium but possesses unlimited lifespan under submerged cultivation. In order to study the genetic aspects of adaptation of *P. anserina* to submerged cultivation, we initiated a long-term evolution experiment. In the course of the first four years of the experiment, 125 single-nucleotide substitutions and 23 short indels were fixed in eight independently evolving populations. Six proteins that affect fungal growth and development evolved in more than one population; in particular, the G-protein alpha subunit FadA evolved in seven out of eight experimental populations. Parallel evolution at the level of genes and pathways, an excess of nonsense and missense substitutions, and an elevated conservation of proteins and their sites where the changes occurred suggest that many of the observed allele replacements were adaptive and driven by positive selection.

**Author summary:** Living beings adapt to novel conditions that are far from their original environments in different ways. Studying mechanisms of adaptation is crucial for our understanding of evolution. The object of our interest is a multicellular fungus *Podospora anserina*. This fungus is known for its pronounced senescence and a definite lifespan, but it demonstrates an unlimited lifespan and no signs of senescence when grown under submerged conditions. Soon after transition to submerged cultivation, the rate of growth of *P. anserina* increases and its pigmentation changes. We wanted to find out whether there are any genetic changes that contribute to adaptation of *P. anserina* to these novel conditions and initiated a long-term evolutionary experiment on eight independent populations. Over the first four years of the experiment, 148 mutations were fixed in these populations. Many of these mutations lead to inactivation of the part of the developmental pathway in *P. anserina*, probably reallocating resources to vegetative proliferation in liquid medium. Our observations imply that strong positive selection drives changes in at least some of the affected protein-coding genes.

**Data Availability:** Genome sequence data have been deposited at DDBJ/ENA/GenBank under accessions QHKV00000000 (founder genotype A; version QHKV01000000) and QHKU00000000 (founder genotype B; version QHKU01000000), with the respective BioSample accessions SAMN09270751 and SAMN09270757, under BioProject PRJNA473312. Sequencing data have been deposited at the SRA with accession numbers SRR7233712-SRR7233727, under the same BioProject.

**Funding:** Experimental work and sequencing were supported by the Russian Foundation for Basic Research (grants no. 16-04-01845a and 18-04-01349a). Bioinformatic analysis was supported by the Russian Science Foundation (grant no. 16-14-10173). The funders had no role in study design, data collection and analysis, decision to publish, or preparation of the manuscript.
