## Supplementary material for "Genetics of adaptation of the ascomycetous fungus *Podospora anserina* to submerged cultivation"

### Sheet: A1
Mutation		Annotation	Timepoint
			I (passage #75)	II	III	IV
216_46370_43_6439_ID_431#23590	C->T	mutation in noncomplete protein Pa_6_3270	-	+		+
327_32177_41_038_ID_653#26540	C->T	mutation in noncoding or not annotated region	-	-	+	+
37_123170_40_7403_ID_73#83305	C->A	mutation in noncoding or not annotated region	-	-	-	+
39_121847_45_0869_ID_77#103567	G->T	mutation in noncoding or not annotated region	-	+	+	+
420_26081_35_6909_ID_839#17620	G->A	missense mutation in protein Pa_7_7970	-	+	+	+
69_93469_45_6418_ID_137#3730	A->G	mutation in noncoding or not annotated region	-	+	+	+
7_194704_40_5134_ID_13#147936	C->A	silent mutation in protein Pa_1_4880	-		-	+
856_9865_35_329_ID_1711#1420	C->T	missense mutation in protein Pa_5_8680	-	-	+	+
936_7981_39_3954_ID_1871#6360	C->T	nonsense mutation in protein Pa_7_6640	-	-	+	+
112_72145_41_2002_ID_223#52629	C->T	mutation in noncomplete protein Pa_5_7750	-	-	+	+
19_145738_39_4363_ID_37#95587	T->C	mutation in noncoding or not annotated region	-	+	+	+
225_45281_39_119_ID_449#9493	G->A	mutation in noncoding or not annotated region	-	+	+	+
247_41884_44_4886_ID_493#37803	G->A	mutation in noncoding or not annotated region
26_134889_40_8569_ID_51#43263	C->T	nonsense mutation in protein Pa_1_23950	+	+		+
312_32941_37_8853_ID_623#32297	C->A	mutation in noncomplete protein Pa_1_16640	-	-	+	+
316_32846_56_4234_ID_631#13616	C->T	mutation in noncoding or not annotated region	-	+		+
434_25322_38_0431_ID_867#2932	G->A	missense mutation in protein Pa_7_6570	+			+
549_19583_54_173_ID_1097#11258	G->T	mutation in noncoding or not annotated region
560_18836_38_5485_ID_1119#6035	T->C	mutation in noncoding or not annotated region	-	-	+
57_98883_42_4699_ID_113#45527	C->T	missense mutation in protein Pa_6_10190	-	-	+
934_7999_37_5673_ID_1867#1054	T->C	missense mutation in protein Pa_6_3340	+		+
213_46830_38_7068_ID_425#2306	TGGGG->TGGGGG	frameshift mutation in protein Pa_3_400	+			+
406_27164_40_085_ID_811#256	ACCCC->ACCC	frameshift mutation in protein Pa_7_5850	-	-	+
					mutation absence confirmed
					mutation presence confirmed
					chromatograms of appropriate quality were not obtained

### Sheet: A2
Mutation		Annotation	Timepoint
			I (passage #75)	II	III	IV
143_62024_41_1005_ID_285#53829	T->C	mutation in intronic region of protein Pa_1_5890	-	-	+
161_58601_38_0639_ID_321#24474	G->A	missense mutation in protein Pa_2_6330	-		-	+
304_33535_38_3574_ID_607#28662	C->T	mutation in noncoding or not annotated region	-		-	+
380_28251_35_5063_ID_759#19620	G->C	missense mutation in protein Pa_3_6550	-	+	+
420_26081_35_6909_ID_839#17704	C->T	missense mutation in protein Pa_7_7970	+		+
537_20463_51_0855_ID_1073#17393	T->C	mutation in noncoding or not annotated region	+	+	+
602_17509_33_0944_ID_1203#15217	A->C	mutation in noncoding or not annotated region	-	+	+	+
60_98338_48_9142_ID_119#71621	A->G	mutation in noncoding or not annotated region
60_98338_48_9142_ID_119#81187	T->C	mutation in noncoding or not annotated region	-	-	+
623_16971_52_011_ID_1245#16408	A->C	mutation in noncoding or not annotated region
77_90762_40_1539_ID_153#14797	G->T	missense mutation in protein Pa_1_23250	-	+	+	+
83_86317_43_6577_ID_165#32213	C->A	mutation in noncoding or not annotated region	-	+	+
252_40851_37_9512_ID_503#13886	CAAAAAAAA->CAAAAAAAAA	mutation in noncoding or not annotated region	+	+	+
441_24987_34_9455_ID_881#16440	GTCTCTCTC->GTCTCTC	frameshift mutation in protein Pa_1_10140	+		+
659_15774_37_4126_ID_1317#12731	ATCTTCT->ATCT	mutation in noncoding or not annotated region	-		-	+
934_7999_37_5673_ID_1867#926	AT->A	frameshift mutation in protein Pa_6_3340	-	+	+
					mutation absence confirmed
					mutation presence confirmed
					chromatograms of appropriate quality were not obtained

### Sheet: A3
Mutation		Annotation	Timepoint
			I (passage #75)	II	III	IV
106_74855_39_4116_ID_211#22918	C->T	silent mutation in protein Pa_1_12190	-	-	+
135_64289_42_7033_ID_269#6639	T->G	mutation in noncoding or not annotated region	-	+	+
148_61025_46_3063_ID_295#43598	A->C	mutation in noncoding or not annotated region	-	+	+
154_60069_56_6462_ID_307#7931	C->T	mutation in noncoding or not annotated region	-	+	+
26_134889_40_8569_ID_51#48722	C->T	missense mutation in protein Pa_1_23940		-	+
327_32177_41_038_ID_653#2919	A->T	mutation in noncoding or not annotated region	-		+	+
39_121847_45_0869_ID_77#102709	C->T	mutation in noncoding or not annotated region	-	-	+	+
3_239308_43_1444_ID_5#129957	A->G	mutation in noncoding or not annotated region
419_26255_37_6738_ID_837#9024	C->T	silent mutation in protein Pa_2_11380	-	-	+
420_26081_35_6909_ID_839#17608	T->C	missense mutation in protein Pa_7_7970	-	+	+
439_25118_37_7092_ID_877#3046	T->A	missense mutation in protein Pa_1_10070	+		+
441_24987_34_9455_ID_881#16324	G->A	nonsense mutation in protein Pa_1_10140	+		+
454_24333_40_8407_ID_907#4064	C->T	missense mutation in protein Pa_5_4880	+		+
48_108432_41_5338_ID_95#14259	G->A	missense mutation in protein Pa_1_14030	-	-	+	+
4_227755_38_8658_ID_7#20344	G->A	missense mutation in protein Pa_6_9130	-	-	+
505_21772_41_9466_ID_1009#18040	G->A	mutation in noncoding or not annotated region	-	-	+
529_20961_37_2527_ID_1057#1956	C->T	nonsense mutation in protein Pa_7_2090	-	+	+
538_20410_46_95_ID_1075#4218	G->A	mutation in noncoding or not annotated region	+
57_98883_42_4699_ID_113#35097	G->A	missense mutation in protein Pa_6_10250	-		-
69_93469_45_6418_ID_137#49037	G->A	mutation in noncoding or not annotated region	-	-	+
756_12658_37_8871_ID_1511#10231	G->A	mutation in noncoding or not annotated region	-	-	+
85_84904_41_1056_ID_169#74898	G->C	missense mutation in protein Pa_7_480	-	-	+
88_83332_39_8054_ID_175#39926	T->G	missense mutation in protein Pa_2_720	-	-	+	+
93_81249_37_9359_ID_185#75602	C->T	nonsense mutation in protein Pa_3_7280	-	+	+
213_46830_38_7068_ID_425#1253	TCC->TC	frameshift mutation in protein Pa_3_400	+	+		+
560_18836_38_5485_ID_1119#14771	TC->TCGC	frameshift mutation in protein Pa_7_6780	-	-	+
64_97075_41_1083_ID_127#30861	GGTGTATG->GGTGTATGTGTATG	insertion/deletion mutation in protein Pa_1_700	+	+	+
					mutation absence confirmed
					mutation presence confirmed
					chromatograms of appropriate quality were not obtained

### Sheet: A4
Mutation		Annotation	Timepoint
			I (passage #75)	II	III	IV
171_55702_42_0589_ID_341#43426	G->A	mutation in noncoding or not annotated region	+	+
186_54046_39_1664_ID_371#7384	G->A	mutation in noncoding or not annotated region	-	-	-	+
197_50783_44_6375_ID_393#35746	G->T	mutation in noncoding or not annotated region
214_46649_37_6758_ID_427#4786	A->G	mutation in noncoding or not annotated region	-		-	+
28_133405_48_77_ID_55#66017	A->G	mutation in noncoding or not annotated region	+		+
355_29794_37_6038_ID_709#15336	C->T	mutation in noncoding or not annotated region	-	+	+
3_239308_43_1444_ID_5#143030	T->A	mutation in noncoding or not annotated region	-		-
420_26081_35_6909_ID_839#17705	G->A	missense mutation in protein Pa_7_7970	-	+	+
421_25966_38_6315_ID_841#20225	G->A	missense mutation in protein Pa_5_3750	-	+	+
42_115822_40_6811_ID_83#12690	C->T	mutation in noncoding or not annotated region	-	+	+
487_22544_39_0263_ID_973#2040	C->T	missense mutation in protein Pa_6_2900	-	-	+
490_22465_38_9023_ID_979#4074	T->C	mutation in intronic region of protein Pa_1_20990	-	+	+
4_227755_38_8658_ID_7#181408	C->T	silent mutation in protein Pa_6_9650	-		-	+
657_15932_36_634_ID_1313#6649	G->C	missense mutation in protein Pa_1_10190	-	-	+
69_93469_45_6418_ID_137#2732	A->C	mutation in noncoding or not annotated region	-		-	+
847_10038_39_0742_ID_1693#1857	G->A	mutation in noncoding or not annotated region	+		+
84_85437_44_6276_ID_167#79666	T->C	mutation in noncoding or not annotated region	-	+	+
91_82181_40_8212_ID_181#45057	C->T	missense mutation in protein Pa_2_7830			-	+
934_7999_37_5673_ID_1867#1294	G->A	nonsense mutation in protein Pa_6_3340	-	+	+
12_163210_40_0938_ID_23#157523	TAAAAAAAAAAAAA->TAAAAAAAAAAAAAA	mutation in noncoding or not annotated region	***	***
213_46830_38_7068_ID_425#1704	TGG->TGGG	frameshift mutation in protein Pa_3_400	+		+
626_16894_35_9614_ID_1251#14973	CTTTTTTTTTTT->CTTTTTTTTTTTT	mutation in noncoding or not annotated region	+		+
					mutation absence confirmed
					mutation presence confirmed
					chromatograms of appropriate quality were not obtained

### Sheet: A5
Mutation		Annotation	Timepoint
			I (passage #75)	II	III	IV
10_180077_40_3271_ID_19#114696	G->T	silent mutation in protein Pa_5_1930	-	+	+
119_69465_43_6469_ID_237#17108	C->G	mutation in noncoding or not annotated region
127_67216_36_7408_ID_253#14393	G->C	missense mutation in protein Pa_3_7970	-	+	+
13_158600_42_0736_ID_25#5170	T->C	mutation in noncoding or not annotated region	-		-	+
17_152269_39_6315_ID_33#85716	G->A	missense mutation in protein Pa_5_6830	-	+	+
184_54076_38_8196_ID_367#49304	G->A	mutation in noncoding or not annotated region	-	+	+
1_319650_40_1686_ID_1#218577	G->T	missense mutation in protein Pa_2_10260	-	+	+
239_42728_36_736_ID_477#1458	A->G	missense mutation in protein Pa_2_11530	-		-	+
26_134889_40_8569_ID_51#43093	G->A	missense mutation in protein Pa_1_23950	-	-	+
324_32282_54_6595_ID_647#15922	C->G	mutation in noncoding or not annotated region	-		-
389_27703_39_6024_ID_777#8879	G->A	nonsense mutation in protein Pa_3_1650	-	-	+
3_239308_43_1444_ID_5#130401	G->T	mutation in noncoding or not annotated region	-		-
420_26081_35_6909_ID_839#17690	C->T	missense mutation in protein Pa_7_7970	-	+	+
516_21337_36_5214_ID_1031#3724	G->T	mutation in noncoding or not annotated region	-	+	+
540_20374_39_5256_ID_1079#2143	C->G	missense mutation in protein Pa_1_2300	-	+	+
57_98883_42_4699_ID_113#89502	G->A	silent mutation in protein Pa_6_10060	-	-	+
60_98338_48_9142_ID_119#71490	C->T	mutation in noncoding or not annotated region
64_97075_41_1083_ID_127#31480	C->A	missense mutation in protein Pa_1_700	+		+
758_12613_41_4716_ID_1515#646	C->A	mutation in noncoding or not annotated region			+
88_83332_39_8054_ID_175#3304	G->A	missense mutation in protein Pa_2_830	-	-	+
89_82856_40_3623_ID_177#71298	G->A	mutation in noncoding or not annotated region	-	-	+
213_46830_38_7068_ID_425#2095	TC->TCC	frameshift mutation in protein Pa_3_400	+		+
287_35853_40_6187_ID_573#20490	TCCCCCC->TCCCCCCC	frameshift mutation in protein Pa_1_16080	+		+
					mutation absence confirmed
					mutation presence confirmed
					chromatograms of appropriate quality were not obtained

### Sheet: B1
Mutation		Annotation	Timepoint
			Passage #64	I (passage #75)	II	III	IV
143_69476_18_7604_ID_311#13376	C->T	missense mutation in protein Pa_7_3350	-		-	+
172_63117_18_8976_ID_369#32762	C->A	nonsense mutation in protein Pa_2_6570	-	-	-	-	+
205_54165_19_1526_ID_441#36356	G->T	silent mutation in protein Pa_7_150	-		-	+
270_42157_18_9732_ID_571#1775	G->A	mutation in noncoding or not annotated region	+		+		+
287_39318_18_0077_ID_601#24593	C->G	missense mutation in protein Pa_3_7650	-		-	+
355_30791_18_547_ID_743#29211	C->T	nonsense mutation in protein Pa_6_3340	+		+
659_11540_14_8575_ID_1335#9515	T->A	mutation in noncoding or not annotated region	+		+
77_99019_19_142_ID_169#55978	C->G	mutation in noncoding or not annotated region	-		-	+
79_98669_18_2606_ID_173#96015	T->A	mutation in noncoding or not annotated region	-	-	+
98_88428_18_5531_ID_213#42175	C->G	missense mutation in protein Pa_6_700	-		+
100_88152_18_2084_ID_221#70629	TG->TGG	frameshift mutation in protein Pa_3_400	+		+
15_180547_18_7324_ID_33#149282	TCCCCCCCCCC->TCCCCCCCCCCC	mutation in noncoding or not annotated region		+	+	+	+
48_126088_18_5794_ID_111#105518	AACTTAC->AACTTACACTTAC	mutation in intronic region of protein Pa_1_2300	-		-	+
538_17950_18_3818_ID_1095#9793	CGGGGGGGGGG->CGGGGGGGGGGG	mutation in noncoding or not annotated region		+	+
Passage #64 is Illumina data. As it was lost in several populations, we substituted this passage with the closest available passage #75.
					mutation absence inferred from Illumina data
					mutation presence inferred from Illumina data
					mutation absence confirmed
					mutation presence confirmed
					chromatograms of appropriate quality were not obtained

### Sheet: B2
Mutation		Annotation	Timepoint
			Passage #64	I (passage #75)	II	III	IV
10_211834_19_433_ID_23#147936	C->G	missense mutation in protein Pa_2_13780	-	-	+	+
13_184982_19_0474_ID_29#80532	C->T	missense mutation in protein Pa_2_13240	-		-	-	+
157_67148_17_9546_ID_335#63229	G->T	missense mutation in protein Pa_7_7970	-	-	+	+
15_180547_18_7324_ID_33#89349	G->C	missense mutation in protein Pa_1_16705	-	-	+	+
16_179443_18_6216_ID_35#108170	T->C	silent mutation in protein Pa_1_12570	+		+	+
1_327001_18_2581_ID_1#306895	C->T	mutation in noncoding or not annotated region	-	-	+	+
1_327001_18_2581_ID_1#307822	C->G	mutation in noncoding or not annotated region	-	-	+	+
215_52830_18_5523_ID_461#18844	G->C	missense mutation in protein Pa_3_2010	-	-	+	+
313_35099_18_7635_ID_655#11163	C->T	silent mutation in protein Pa_7_6360	+		+	+
317_34328_19_0043_ID_667#8570	T->A	mutation in noncoding or not annotated region	-		-	-	+
319_33906_17_5458_ID_671#31268	G->A	missense mutation in protein Pa_3_3030	-	-	+	+
34_139461_19_15_ID_77#32726	C->T	silent mutation in protein Pa_1_5480	-	-	+		+
36_137204_18_4539_ID_81#52504	G->A	silent mutation in protein Pa_1_7870	-		-	-	+
39_133640_19_105_ID_87#127742	T->A	missense mutation in protein Pa_1_10370	-		-	+
409_26797_18_7873_ID_851#11443	G->T	missense mutation in protein Pa_6_1090	-		-	+
42_130225_19_4095_ID_93#43369	C->T	missense mutation in protein Pa_1_23950	-	-	+	+
447_24188_18_0177_ID_923#15518	T->G	nonsense mutation in protein Pa_1_10140	+		+	+
464_22885_18_9845_ID_955#7218	G->C	mutation in noncoding or not annotated region	-	-	+	+
69_103410_18_8299_ID_155#52022	G->C	missense mutation in protein Pa_1_17620	-	-	+	+
100_88152_18_2084_ID_221#71204	AGG->AGGG	frameshift mutation in protein Pa_3_400	+		+	+
1_327001_18_2581_ID_1#89494	CCTTACTT->CCTT	mutation in noncoding or not annotated region	-		-	+
4_251168_18_9292_ID_11#92290	GA->G	frameshift mutation in protein Pa_2_6940	-		-	-	+
56_117813_18_3526_ID_131#42946	GGAGCGAG->GG	mutation in noncoding or not annotated region	-		-	+
Passage #64 is Illumina data. As it was lost in several populations, we substituted this passage with the closest available passage #75.
					mutation absence inferred from Illumina data
					mutation presence inferred from Illumina data
					mutation absence confirmed
					mutation presence confirmed
					chromatograms of appropriate quality were not obtained

### Sheet: B3
Mutation		Annotation	Timepoint
			Passage #64	I (passage #75)	II	III	IV
144_69044_19_0966_ID_313#4268	C->T	mutation in noncoding or not annotated region	+		+	+
157_67148_17_9546_ID_335#63215	G->A	missense mutation in protein Pa_7_7970	+		+	+
165_65432_19_1189_ID_355#36198	C->T	missense mutation in protein Pa_6_6240	-		-	+
26_154097_18_7071_ID_53#74420	G->A	missense mutation in protein Pa_4_2890	+		+	+
393_28119_17_4206_ID_819#8346	C->T	missense mutation in protein Pa_3_6550	+		+	+
40_133565_18_4671_ID_89#58570	G->A	missense mutation in protein Pa_1_15210	-		-	+
41_131391_19_0493_ID_91#37063	G->A	missense mutation in protein Pa_2_700	+		+	+
435_24652_17_0046_ID_901#3272	A->C	mutation in noncoding or not annotated region	-
4_251168_18_9292_ID_11#11058	C->T	silent mutation in protein Pa_2_6680	-		-	-	+
53_119607_18_5764_ID_125#13622	T->C	missense mutation in protein Pa_1_7440	-	-	+	+
6_230483_19_5589_ID_15#203078	T->A	missense mutation in protein Pa_4_5080	-	-	+	+
770_7897_17_727_ID_1557#2134	G->A	silent mutation in protein Pa_3_3480	-		-	-	+
291_38678_18_0004_ID_609#10803	AGGGGGG->AGGGGGGG	frameshift mutation in protein Pa_3_6150	+		+	+
293_38293_18_3453_ID_613#33121	TAA->TAAA	mutation in intronic region of protein Pa_3_5400	-	-	+	+
Passage #64 is Illumina data. As it was lost in several populations, we substituted this passage with the closest available passage #75.
					mutation absence inferred from Illumina data
					mutation presence inferred from Illumina data
					mutation absence confirmed
					mutation presence confirmed
					chromatograms of appropriate quality were not obtained

### Sheet: A annotation
Mutation	Annotation	Population
112_72145_41_2002_ID_223#52629	mutation in noncomplete protein Pa_5_7750	A1
19_145738_39_4363_ID_37#95587	mutation in noncoding or not annotated region	A1
216_46370_43_6439_ID_431#23590	mutation in noncomplete protein Pa_6_3270	A1
225_45281_39_119_ID_449#9493	mutation in noncoding or not annotated region	A1
247_41884_44_4886_ID_493#37803	mutation in noncoding or not annotated region	A1
26_134889_40_8569_ID_51#43263	nonsense mutation in protein Pa_1_23950	A1
312_32941_37_8853_ID_623#32297	mutation in noncomplete protein Pa_1_16640	A1
316_32846_56_4234_ID_631#13616	mutation in noncoding or not annotated region	A1
327_32177_41_038_ID_653#26540	mutation in noncoding or not annotated region	A1
37_123170_40_7403_ID_73#83305	mutation in noncoding or not annotated region	A1
39_121847_45_0869_ID_77#103567	mutation in noncoding or not annotated region	A1
420_26081_35_6909_ID_839#17620	missense mutation in protein Pa_7_7970	A1
434_25322_38_0431_ID_867#2932	missense mutation in protein Pa_7_6570	A1
549_19583_54_173_ID_1097#11258	mutation in noncoding or not annotated region	A1
560_18836_38_5485_ID_1119#6035	mutation in noncoding or not annotated region	A1
57_98883_42_4699_ID_113#45527	missense mutation in protein Pa_6_10190	A1
69_93469_45_6418_ID_137#3730	mutation in noncoding or not annotated region	A1
7_194704_40_5134_ID_13#147936	silent mutation in protein Pa_1_4880	A1
856_9865_35_329_ID_1711#1420	missense mutation in protein Pa_5_8680	A1
934_7999_37_5673_ID_1867#1054	missense mutation in protein Pa_6_3340	A1
936_7981_39_3954_ID_1871#6360	nonsense mutation in protein Pa_7_6640	A1
143_62024_41_1005_ID_285#53829	mutation in intronic region of protein Pa_1_5890	A2
161_58601_38_0639_ID_321#24474	missense mutation in protein Pa_2_6330	A2
304_33535_38_3574_ID_607#28662	mutation in noncoding or not annotated region	A2
380_28251_35_5063_ID_759#19620	missense mutation in protein Pa_3_6550	A2
420_26081_35_6909_ID_839#17704	missense mutation in protein Pa_7_7970	A2
537_20463_51_0855_ID_1073#17393	mutation in noncoding or not annotated region	A2
602_17509_33_0944_ID_1203#15217	mutation in noncoding or not annotated region	A2
60_98338_48_9142_ID_119#71621	mutation in noncoding or not annotated region	A2
60_98338_48_9142_ID_119#81187	mutation in noncoding or not annotated region	A2
623_16971_52_011_ID_1245#16408	mutation in noncoding or not annotated region	A2
77_90762_40_1539_ID_153#14797	missense mutation in protein Pa_1_23250	A2
83_86317_43_6577_ID_165#32213	mutation in noncoding or not annotated region	A2
106_74855_39_4116_ID_211#22918	silent mutation in protein Pa_1_12190	A3
135_64289_42_7033_ID_269#6639	mutation in noncoding or not annotated region	A3
148_61025_46_3063_ID_295#43598	mutation in noncoding or not annotated region	A3
154_60069_56_6462_ID_307#7931	mutation in noncoding or not annotated region	A3
26_134889_40_8569_ID_51#48722	missense mutation in protein Pa_1_23940	A3
3_239308_43_1444_ID_5#129957	mutation in noncoding or not annotated region	A3
327_32177_41_038_ID_653#2919	mutation in noncoding or not annotated region	A3
39_121847_45_0869_ID_77#102709	mutation in noncoding or not annotated region	A3
419_26255_37_6738_ID_837#9024	silent mutation in protein Pa_2_11380	A3
420_26081_35_6909_ID_839#17608	missense mutation in protein Pa_7_7970	A3
4_227755_38_8658_ID_7#20344	missense mutation in protein Pa_6_9130	A3
439_25118_37_7092_ID_877#3046	missense mutation in protein Pa_1_10070	A3
441_24987_34_9455_ID_881#16324	nonsense mutation in protein Pa_1_10140	A3
454_24333_40_8407_ID_907#4064	missense mutation in protein Pa_5_4880	A3
48_108432_41_5338_ID_95#14259	missense mutation in protein Pa_1_14030	A3
505_21772_41_9466_ID_1009#18040	mutation in noncoding or not annotated region	A3
529_20961_37_2527_ID_1057#1956	nonsense mutation in protein Pa_7_2090	A3
538_20410_46_95_ID_1075#4218	mutation in noncoding or not annotated region	A3
57_98883_42_4699_ID_113#35097	missense mutation in protein Pa_6_10250	A3
69_93469_45_6418_ID_137#49037	mutation in noncoding or not annotated region	A3
756_12658_37_8871_ID_1511#10231	mutation in noncoding or not annotated region	A3
85_84904_41_1056_ID_169#74898	missense mutation in protein Pa_7_480	A3
88_83332_39_8054_ID_175#39926	missense mutation in protein Pa_2_720	A3
93_81249_37_9359_ID_185#75602	nonsense mutation in protein Pa_3_7280	A3
171_55702_42_0589_ID_341#43426	mutation in noncoding or not annotated region	A4
186_54046_39_1664_ID_371#7384	mutation in noncoding or not annotated region	A4
197_50783_44_6375_ID_393#35746	mutation in noncoding or not annotated region	A4
214_46649_37_6758_ID_427#4786	mutation in noncoding or not annotated region	A4
28_133405_48_77_ID_55#66017	mutation in noncoding or not annotated region	A4
3_239308_43_1444_ID_5#143030	mutation in noncoding or not annotated region	A4
355_29794_37_6038_ID_709#15336	mutation in noncoding or not annotated region	A4
420_26081_35_6909_ID_839#17705	missense mutation in protein Pa_7_7970	A4
42_115822_40_6811_ID_83#12690	mutation in noncoding or not annotated region	A4
421_25966_38_6315_ID_841#20225	missense mutation in protein Pa_5_3750	A4
4_227755_38_8658_ID_7#181408	silent mutation in protein Pa_6_9650	A4
487_22544_39_0263_ID_973#2040	missense mutation in protein Pa_6_2900	A4
490_22465_38_9023_ID_979#4074	mutation in intronic region of protein Pa_1_20990	A4
657_15932_36_634_ID_1313#6649	missense mutation in protein Pa_1_10190	A4
69_93469_45_6418_ID_137#2732	mutation in noncoding or not annotated region	A4
847_10038_39_0742_ID_1693#1857	mutation in noncoding or not annotated region	A4
84_85437_44_6276_ID_167#79666	mutation in noncoding or not annotated region	A4
91_82181_40_8212_ID_181#45057	missense mutation in protein Pa_2_7830	A4
934_7999_37_5673_ID_1867#1294	nonsense mutation in protein Pa_6_3340	A4
10_180077_40_3271_ID_19#114696	silent mutation in protein Pa_5_1930	A5
119_69465_43_6469_ID_237#17108	mutation in noncoding or not annotated region	A5
127_67216_36_7408_ID_253#14393	missense mutation in protein Pa_3_7970	A5
13_158600_42_0736_ID_25#5170	mutation in noncoding or not annotated region	A5
1_319650_40_1686_ID_1#218577	missense mutation in protein Pa_2_10260	A5
17_152269_39_6315_ID_33#85716	missense mutation in protein Pa_5_6830	A5
184_54076_38_8196_ID_367#49304	mutation in noncoding or not annotated region	A5
239_42728_36_736_ID_477#1458	missense mutation in protein Pa_2_11530	A5
26_134889_40_8569_ID_51#43093	missense mutation in protein Pa_1_23950	A5
3_239308_43_1444_ID_5#130401	mutation in noncoding or not annotated region	A5
324_32282_54_6595_ID_647#15922	mutation in noncoding or not annotated region	A5
389_27703_39_6024_ID_777#8879	nonsense mutation in protein Pa_3_1650	A5
420_26081_35_6909_ID_839#17690	missense mutation in protein Pa_7_7970	A5
516_21337_36_5214_ID_1031#3724	mutation in noncoding or not annotated region	A5
540_20374_39_5256_ID_1079#2143	missense mutation in protein Pa_1_2300	A5
57_98883_42_4699_ID_113#89502	silent mutation in protein Pa_6_10060	A5
60_98338_48_9142_ID_119#71490	mutation in noncoding or not annotated region	A5
64_97075_41_1083_ID_127#31480	missense mutation in protein Pa_1_700	A5
758_12613_41_4716_ID_1515#646	mutation in noncoding or not annotated region	A5
88_83332_39_8054_ID_175#3304	missense mutation in protein Pa_2_830	A5
89_82856_40_3623_ID_177#71298	mutation in noncoding or not annotated region	A5
213_46830_38_7068_ID_425#2306	frameshift mutation in protein Pa_3_400	A1
406_27164_40_085_ID_811#256	frameshift mutation in protein Pa_7_5850	A1
252_40851_37_9512_ID_503#13886	mutation in noncoding or not annotated region	A2
441_24987_34_9455_ID_881#16440	frameshift mutation in protein Pa_1_10140	A2
659_15774_37_4126_ID_1317#12731	mutation in noncoding or not annotated region	A2
934_7999_37_5673_ID_1867#926	frameshift mutation in protein Pa_6_3340	A2
213_46830_38_7068_ID_425#1253	frameshift mutation in protein Pa_3_400	A3
560_18836_38_5485_ID_1119#14771	frameshift mutation in protein Pa_7_6780	A3
64_97075_41_1083_ID_127#30861	insertion/deletion mutation in protein Pa_1_700	A3
12_163210_40_0938_ID_23#157523	mutation in noncoding or not annotated region	A4
213_46830_38_7068_ID_425#1704	frameshift mutation in protein Pa_3_400	A4
626_16894_35_9614_ID_1251#14973	mutation in noncoding or not annotated region	A4
213_46830_38_7068_ID_425#2095	frameshift mutation in protein Pa_3_400	A5
287_35853_40_6187_ID_573#20490	frameshift mutation in protein Pa_1_16080	A5
Two mutations that occurred at the same genome position in populations A and B are marked with green and cyan on 'A annotation' and 'B annotation' sheets

### Sheet: B annotation
Mutation	Annotation	Population
143_69476_18_7604_ID_311#13376	missense mutation in protein Pa_7_3350	B1
172_63117_18_8976_ID_369#32762	nonsense mutation in protein Pa_2_6570	B1
205_54165_19_1526_ID_441#36356	silent mutation in protein Pa_7_150	B1
270_42157_18_9732_ID_571#1775	mutation in noncoding or not annotated region	B1
287_39318_18_0077_ID_601#24593	missense mutation in protein Pa_3_7650	B1
355_30791_18_547_ID_743#29211	nonsense mutation in protein Pa_6_3340	B1
659_11540_14_8575_ID_1335#9515	mutation in noncoding or not annotated region	B1
77_99019_19_142_ID_169#55978	mutation in noncoding or not annotated region	B1
79_98669_18_2606_ID_173#96015	mutation in noncoding or not annotated region	B1
98_88428_18_5531_ID_213#42175	missense mutation in protein Pa_6_700	B1
10_211834_19_433_ID_23#147936	missense mutation in protein Pa_2_13780	B2
13_184982_19_0474_ID_29#80532	missense mutation in protein Pa_2_13240	B2
1_327001_18_2581_ID_1#306895	mutation in noncoding or not annotated region	B2
1_327001_18_2581_ID_1#307822	mutation in noncoding or not annotated region	B2
15_180547_18_7324_ID_33#89349	missense mutation in protein Pa_1_16705	B2
157_67148_17_9546_ID_335#63229	missense mutation in protein Pa_7_7970	B2
16_179443_18_6216_ID_35#108170	silent mutation in protein Pa_1_12570	B2
215_52830_18_5523_ID_461#18844	missense mutation in protein Pa_3_2010	B2
313_35099_18_7635_ID_655#11163	silent mutation in protein Pa_7_6360	B2
317_34328_19_0043_ID_667#8570	mutation in noncoding or not annotated region	B2
319_33906_17_5458_ID_671#31268	missense mutation in protein Pa_3_3030	B2
34_139461_19_15_ID_77#32726	silent mutation in protein Pa_1_5480	B2
36_137204_18_4539_ID_81#52504	silent mutation in protein Pa_1_7870	B2
39_133640_19_105_ID_87#127742	missense mutation in protein Pa_1_10370	B2
409_26797_18_7873_ID_851#11443	missense mutation in protein Pa_6_1090	B2
42_130225_19_4095_ID_93#43369	missense mutation in protein Pa_1_23950	B2
447_24188_18_0177_ID_923#15518	nonsense mutation in protein Pa_1_10140	B2
464_22885_18_9845_ID_955#7218	mutation in noncoding or not annotated region	B2
69_103410_18_8299_ID_155#52022	missense mutation in protein Pa_1_17620	B2
144_69044_19_0966_ID_313#4268	mutation in noncoding or not annotated region	B3
157_67148_17_9546_ID_335#63215	missense mutation in protein Pa_7_7970	B3
165_65432_19_1189_ID_355#36198	missense mutation in protein Pa_6_6240	B3
26_154097_18_7071_ID_53#74420	missense mutation in protein Pa_4_2890	B3
393_28119_17_4206_ID_819#8346	missense mutation in protein Pa_3_6550	B3
40_133565_18_4671_ID_89#58570	missense mutation in protein Pa_1_15210	B3
41_131391_19_0493_ID_91#37063	missense mutation in protein Pa_2_700	B3
4_251168_18_9292_ID_11#11058	silent mutation in protein Pa_2_6680	B3
435_24652_17_0046_ID_901#3272	mutation in noncoding or not annotated region	B3
53_119607_18_5764_ID_125#13622	missense mutation in protein Pa_1_7440	B3
6_230483_19_5589_ID_15#203078	missense mutation in protein Pa_4_5080	B3
770_7897_17_727_ID_1557#2134	silent mutation in protein Pa_3_3480	B3
100_88152_18_2084_ID_221#70629	frameshift mutation in protein Pa_3_400	B1
15_180547_18_7324_ID_33#149282	mutation in noncoding or not annotated region	B1
48_126088_18_5794_ID_111#105518	mutation in intronic region of protein Pa_1_2300	B1
538_17950_18_3818_ID_1095#9793	mutation in noncoding or not annotated region	B1
100_88152_18_2084_ID_221#71204	frameshift mutation in protein Pa_3_400	B2
1_327001_18_2581_ID_1#89494	mutation in noncoding or not annotated region	B2
4_251168_18_9292_ID_11#92290	frameshift mutation in protein Pa_2_6940	B2
56_117813_18_3526_ID_131#42946	mutation in noncoding or not annotated region	B2
291_38678_18_0004_ID_609#10803	frameshift mutation in protein Pa_3_6150	B3
293_38293_18_3453_ID_613#33121	mutation in intronic region of protein Pa_3_5400	B3
Two mutations that occurred at the same genome position in populations A and B are marked with green and cyan on 'A annotation' and 'B annotation' sheets
