## Supplementary material for "Genetics of adaptation of the ascomycetous fungus *Podospora anserina* to submerged cultivation"

### Sheet: Sheet1
	I (passage 75)	II (passage 130)	III (passage 200)	IV (passage 268)	Total
A1	4	7	8	2	21
A2	4	5	2	3	14
A3	6	6	12	0	24
A4	5	7	2	5	19
A5	3	8	5	2	18
B1	6	1	5	1	13
B2	4	11	4	4	23
B3	6	3	2	2	13
Total	38	48	40	19	145
ANOVA tests
I: number of mutations ~ population + time point, p-values are 0.72 and 0.08 for population and time point, respectively
II: number of mutations ~ founder lineage + time point, p-values are 0.47 and 0.06 for founder lineage (either A or B) and time point, respectively
The total number of mutations differs from that of Table 1 as there were 3 mutations in A populations for which we couldn’t track the time of their appearance (see Table S1)
