## Supplementary material for "Genetics of adaptation of the ascomycetous fungus *Podospora anserina* to submerged cultivation"

### Sheet: Sheet1
	Founder genotype A	Founder genotype B
# of contigs in initial assembly	2969	7398
Total length of initial assembly	36.1 Mb	37.3 Mb
Initial N50	51229 bp	66184 bp
# of contigs in filtered assembly	1063	831
Total length of final assembly	34.6 Mb	34.4 Mb
